# The mycobacterial nucleoid-associated protein NapM exhibits stress-induced septal localization and modulates cell envelope gene expression

**DOI:** 10.1101/2024.11.29.625984

**Authors:** Kornel Milcarz, Joanna Hołówka, Jakub Pawełczyk, Mariola Paściak, Yaroslav Lavrynchuk, Przemysław Płociński, Jolanta Zakrzewska-Czerwińska

**Affiliations:** Department of Molecular Microbiology, University of Wrocław, Wrocław, Poland; Laboratory of Genetics and Physiology of Mycobacterium, Institute of Medical Biology, Polish Academy of Sciences, Łódź, Poland; Department of Immunology of Infectious Diseases, Hirszfeld Institute of Immunology and Experimental Therapy, Polish Academy of Sciences, Wrocław, Poland; Department of Immunology and Infectious Biology, Faculty of Biology and Environmental Protection, University of Łódź, Łodź, Poland

## Abstract

The bacterial chromosome is organized in a hierarchical and dynamic manner to facilitate various DNA transactions. Nucleoid-associated proteins (NAPs) are the most abundant small-scale chromosomal organizers, playing roles in maintaining chromosomal DNA integrity, gene regulation, DNA replication, and DNA repair. In this study, we characterize the recently identified mycobacterial NAP, NapM in *Mycobacterium smegmatis*. Our study shows that NapM exhibits a distinctive septal localization in response to stress affecting cell envelope integrity and modulates the expression of approximately one-third of *M. smegmatis* genes, including those involved in cell envelope biosynthesis. Our findings suggest that NapM regulates mycobacterial cell division under stress, enabling this saprophyte to adapt to constantly changing environmental conditions.
