## Supplementary material for "The mycobacterial nucleoid-associated protein NapM exhibits stress-induced septal localization and modulates cell envelope gene expression": Table S1, Table S2, Table S4

### Sheet: Table S1.
	Table S1. Oligonucleotides used in this study
	Name	Sequence	Application
	Ms_attB_L5_down	AGGCACATGCTGCCACTG	Construction of M. smegmatis mc2 mutant strains (see Text S1).
	Ms_attB_L5_up	AGCGGATGCGCTACCAAG
	NapM1_Fw	TAACTGTGATAAACTACCGCATTAAGTGGCAACGCGGCAG
	NapM1_Rv	CCGACATAAGCTTTGGATTGTCCGTACGCCCC
	NapM2_Fw	AAATAAGCTAGCACGCACCCCGGGTAC
	NapM2_Rv	ATTACAGGGGAATTCTTAATTAAGCTCAGCCCTCGATGAAGGTTTCCA
	mNG_Fw	ACGGACAATCCAAAGCTTATGTCGGCTGGCT
	mNG_Rv	ACCCGGGGTGCGTGCTAGCTTATTTGTACAATTCATCCATGCC
	NapM1_ver_Fw	GTGGCAACGCGGCAGACG
	NapM2_ver_Rv	TCAGCCCTCGATGAAGGTTTC
	napM1del_RV	ACCCGGGGTGCGTCCCCTATCCAGCTCTGTTCGG
	napM2del_Fw	GCTGGATAGGGGACGCACCCCGGGTACA
	HindIII_Flagx3_FW	AGCTTGACTACAAGGACGATGACGACAAGGACTACAAGGACGATGACGACAAGGACTACAAGGACGATGACGACAAGTGAG
	NheI_Flagx3_RV	CTAGCTCACTTGTCGTCATCGTCCTTGTAGTCCTTGTCGTCATCGTCCTTGTAGTCCTTGTCGTCATCGTCCTTGTAGTCA
	Flag_ver_Rv	TTACTT GTCGTC ATCGTC CT
	pMVpAMI_napM_FW	GAGGTAGTTTTCGGATCCAGTACTTCTAGAGTGATTCCGGTGCTGGAG
	pMVpAMI_napM_RV	CCGACATCATATGTGGATTGTCCGTACGCCCCTG
	pMVpAMI__mNG_FW	ACGGACAATCCACATATGATGTCGGCTGGCTC
	pMVpAMI_mNG_RV	CCGAACGACCGAGCGCAACGCGTGCGGCCGCTTATTTGTACAATTC
	BTH_xbaI_napM_Fw	TCTAGAAGTGATTCCGGTGCTGGAGC	Construction of E. coli BTH101 strains
	BTH_kpnI_napM_Rv	GGTACCTTTGGATTGTCCGTACGC
	BTH_napM_domenaN_kpnI_Rv	ATGGGT ACCTTA CCGAAG CCGTCG TCGGAG TAGTT
	BTH_napM_domenaC_XbaI_Fw	ATGTCT AGAAAA CTACTC CGACGA CGGCTT CG
	pACYC_napM_Fw	GTTTAACTTTAATAAGGAGATATACATGATTCCGGTGCTGGAGC	Construction of E. coli BL21 (DE3) strain
	pACYC_mNG_NheI_Rv	TCGACTTAAGCATTATGCGGCCGCAGCTAGCTTATTTGTACAATTCATCCATGCC
	T7 promotor	TAATAC GACTCA CTATAG GG
	T7 terminator	GCTAGTTATTGCTCAGCGG

### Sheet: Table S2.
		Table S2. Plasmids used in this study
		Name	Plasmid feature	Reference
		p2NIL Ø	kanamycin resistance, oriE, suicide plasmid for allelic replacement	(2)
		pGOAL17 Ø	ampicillin resistance, oriE, selective PacI selective cassete with lacZ, sacB and kanR genes	(2)
		pMVpAMI Ø	kanamycin resistance, oriE, inducible promotor pAMI, attB integrative plasmid for mycobacterial transformation	Lab collection
		pACYCDuet™-1	CmR, cat promoter, p15A ori, lac promotor, repressor, operator, His-tag, S-tag	Lab collection
		pKNT25 Ø	kanamycin resistance, p15A ori, lacZ, CAP binding site, T25 fragment of cya	Euromedex
		pKT25 Ø	kanamycin resistance, p15A ori, lacZ, CAP binding site, T25 fragment of cya	Euromedex
		pUT18 Ø	ampicilin resistance, p15A ori, lacZ, CAP binding site, T18 fragment of cya	Euromedex
		pUT18C Ø	ampicilin resistance, p15A ori, lacZ, CAP binding site, T18 fragment of cya	Euromedex
		p2NIL ∆NapM	plasmid constructed on p2NIL Ø backbone with inserted flanking regions of napM	this study
		p2NIL ∆NapM GOAL	plasmid constructed on p2NIL delta NapM backbone with inserted goal cassette from pGOAL17 Ø.	this study
		p2NIL NapM-FLAGx3	plasmid constructed on p2NIL Ø backbone with inserted napM-flagx3	this study
		p2NIL NapM-FLAGx3 GOAL	plasmid constructed on p2NIL NapM Flagx3 backbone with inserted goal cassette from pGOAL17 Ø.	this study
		p2NIL NapM mNG	plasmid constructed on p2NIL Ø backbone with inserted napM-mNeoGreen	this study
		p2NIL NapM-mNeonGreen GOAL	plasmid constructed on p2NIL napM-mneongreen backbone with inserted goal cassette from pGOAL17 Ø.	this study
		pACYCDuet™-1 NapM-mNeonGreen	plasmid constructed on pACYCDuet™-1 backbone with inserted napM-mneongreen	this study
		pKNT25 NapM	plasmid constructed on pKNT25 Ø backbone with inserted napM	this study
		pKT25 NapM	plasmid constructed on pKT25 Ø backbone with inserted napM	this study
		pUT18 NapM	plasmid constructed on pUT18C Ø backbone with inserted napM	this study
		pUT18C NapM	plasmid constructed on pUT18 Ø backbone with inserted napM	this study
		pMVpAMI napM	plasmid constructed on pMVpAMI Ø backbone with inserted napM	this study
		pMVpAMI NapM-mNeonGreen	plasmid constructed on pMVpAMI Ø backbone with inserted napM-mneongreen	this study

### Sheet: Table S4.
	Table S4. Comparative analysis of gene expression changes for polar lipid metabolism, mycothiol, and peptidoglycan biosynthesis in M. smegmatis ∆napM strain.
	M. smegmatis	M. tuberculosis	Function	abs log2FC
	Inositol uptake
	MSMEG_4658	-	inositol ABC transport system sugar-binding protein	2.38
	MSMEG_4657	-	inositol ABC transport system permease protein	3.50
	MSMEG_4656	-	inositol ABC transport system ATP-binding protein	2024-03-13
	Mycothiol synthesis
	MSMEG_0933	Rv0486 (mshA)	glycosyltransferase	-1.33
	MSMEG_5129	Rv1170 (mshB)	N-acetyl-1-D-myo-inosityl-2-amino-2-deoxy-alpha-D-glucopyranoside deacetylase	-1.50
	MSMEG_4189	Rv2130c (mshC)	1D-myo-inosityl 2-amino-2-deoxy--D-glucopyranoside ligase	-1.69
	MSMEG_5783	Rv0819	GCN5-related N-acetyltransferase	-1.26
	Inositol & PI biosynthesis
	MSMEG_6904	Rv0046c (ino1)	myo-inositol-1-phosphate synthase	2024-05-12
	MSMEG_4190	Rv2131c (cysQ)	inositol monophosphatase (IMP)	-1.51
	MSMEG_4335	Rv2252	diacylglycerol kinase	-1.30
	MSMEG_2543	Rv2881c (cdsA)	phosphatidate cytidylyltransferase (CDP-diglyceride synthetase)	-1.43
	MSMEG_2933	Rv2612c (pgsA)	PI synthase (phosphatidylinositol synthase)	-1.04
	PIMs biosynthesis
	MSMEG_2935	Rv2610c (pimA)	alpha-mannosyltransferase	-1.26
	MSMEG_4253	Rv2188c (pimB)	Mannosyltransferase	-1.05
	MSMEG_2934	Rv2611	acyltransferase (acylation of the 6-position of the mannose of PIM1)	-1.60
	LM and LAM precursor formation
	MSMEG_3859	Rv2051c (ppm1)	polyprenol-monophosphomannose synthase Ppm1	-1.51
	LM and LAM biosynthesis
	MSMEG_4247	Rv2181 (mptC)	alpha(1->2) mannosyltransferase	-1.34
	MSMEG_0359	Rv0236c (aftD)	arabinofuranosyltransferase	-1.93
	Peptidoglycan biosynthesis & cell separation
	MSMEG_0928	Rv0482 (murB)	UDP-N-acetylmuramate dehydrogenase	-2.01
	MSMEG_4229	Rv2155c (murD)	UDP-N-acetylmuramoylalanine-D-glutamate ligase	-1.11
	MSMEG_4232	Rv2158c (murE)	UDP-N-acetylmuramoylalanyl-D-glutamate-2,6-diaminopimelate ligase	-1.83
	MSMEG_4231	Rv2157c (murF)	UDP-N-acetylmuramoylalanyl-D-glutamyl-2,6-diaminopimelate-D-alanyl-D-alanyl ligase	-1.26
	MSMEG_4230	Rv2156c (murX)	phospho-N-acetylmuramoyl-pentappeptidetransferase	-1.86
	MSMEG_4227	Rv2153c (murG)	UPD-N-acetylglucosamine-N-acetylmuramyl-(pentapeptide) pyrophosphoryl-undecaprenol-N-acetylglucosamine transferase	-1.92
	MSMEG_6929	(murJ)	flippase: transbilayer movement of Lipid II during global PG synthesis	-1.02
	MSMEG_4228	Rv2154c (ftsW)	flippase; transbilayer movement of Lipid II during septal PG synthesis	-1.27
	MSMEG_6900	Rv0050 (ponA1)	transpeptidase (DD-transpeptidase); (murein polymerase)	-1.20
	MSMEG_4233	Rv2163 (pbpB)	penicillin-binding membrane protein; regulation of cell separation	-1.39
	MSMEG_0651	Rv0320	endopeptidase; PG hydrolase	-1.39
	MSMEG_4217	Rv2145c (wag31)	DivIVA family protein; controls growth and polar wall synthesis; protects PbpB from proteolysis	-1.75
	MSMEG_0026	Rv0011c (crgA)	facilitates cell separation	2024-02-06
	MSMEG_6171	Rv3660c (SSD)	MinD/Ssd family protein; regulates septum placement and division	-1.59
	AG precursor formation
	MSMEG_0946	Rv0501 (galE2)	UDP-glucose 4-epimerase	-1.57
